# Adaptive strategies under prolonged starvation and role of slow growth in bacterial fitness

**DOI:** 10.1101/2021.12.14.472581

**Authors:** Pabitra Nandy

## Abstract

Adaptive evolution has the power to illuminate genetic mechanisms under a pre-defined set of selection factors in a controlled environment. Laboratory evolution of bacteria under long-term starvation has gained importance in recent years because of its ability to uncover adaptive strategies to overcome prolonged nutrient limitation- a condition thought to be encountered often by natural microbial isolates. In this evolutionary paradigm, bacteria are maintained in an energy-restricted environment in the growth phase called as long-term stationary phase or LTSP. This phase is characterized by a stable viable population size and highly dynamic genetic changes. Multiple independent iterations of LTSP evolution experiments have given rise to mutants that are slow-growing compared to the ancestor. Although the antagonistic regulation between rapid growth and stress response is fairly well-known in bacteria (especially *Escherichia coli*), the reason behind the growth deficit of many LTSP-adapted mutants has not been explored in detail. In this review, I revisit the trade-off between growth and stress response and delve into the regulatory mechanisms currently known to control growth under nutrient deficiency. Focusing on the theme of “sigma-factor competition” I try to search for the evolutionary reasoning of slow growth amongst mutants adapted to prolonged starvation. Additionally, I present novel experimental data indicating the dynamics of four such slow-growing variants that evolved during a 30-day long LTSP evolution experiment with *Escherichia coli*.
