## Additional/Supplemental data 1 for "Adaptive strategies under prolonged starvation and role of slow growth in bacterial fitness"

	ZK819#8_B1	ZK819#8_B2	ZK819#8_avg	ZK819#8_stdev	ZK819#2_B1	ZK819#2_B2	ZK819#2_avg	ZK819#2_stdev	ZK819#10_B1	ZK819#10_B2	ZK819#10_avg	ZK819#10_stdev	ZK819#12_B1	ZK819#12_B2	ZK819#12_average	ZK819#12_stdev
19	0.186	0.219	0.2025	0.023334523779156	NA	NA	NA	NA	NA	NA	NA	NA	NA	NA	NA	NA
20	0.064516129	0.094488189	0.079502159	0.02119344687213	NA	NA	NA	NA	NA	NA	NA	NA	NA	NA	NA	NA
21	0.019	0.026	0.0225	0.004949747468306	NA	NA	NA	NA	NA	NA	NA	NA	NA	NA	NA	NA
22	0.047	0.075	0.061	0.019798989873223	0.18	0.013	0.0965	0.118086832458153	NA	NA	NA	NA	NA	NA	NA	NA
23	0.091	0.167	0.129	0.053740115370178	0.166	0.196	0.181	0.021213203435597	NA	NA	NA	NA	NA	NA	NA	NA
24	0.22	0.212	0.216	0.005656854249492	0.294	0.189	0.2415	0.074246212024588	0.018		0.018	NA	NA	NA	NA	NA
25	0.293	0.315	0.304	0.015556349186104	0.15		0.15	NA	0.246		0.246	NA	NA	NA	NA	NA
26	0.122	0.259	0.1905	0.096873629022557	0.176	0.08	0.128	0.067882250993909	NA	NA	NA	NA	NA	NA	NA	NA
27	0.218	0.196	0.207	0.015556349186104	0.167	0.052	0.1095	0.081317279836453	NA	NA	NA	NA	NA	NA	NA	NA
28	0.197	0.26	0.2285	0.044547727214753	0.052	0.26	0.156	0.147078210486802	NA	NA	NA	NA	NA	NA	NA	NA
29	0.028	0.096	0.062	0.048083261120685	0.166	0.235	0.2005	0.048790367901872	0.059	0.087	0.073	0.019798989873223	0.156	0.027	0.0915	0.091216774773065
30	0.266	0	0.133	0.188090403795622	0.083	0	0.0415	0.058689862838484	0.086	0.12	0.103	0.024041630560343	0.11		0.11	NA
31	0.34	0.263	0.3015	0.054447222151364	0.33		0.33	NA	0.014	0.966	0.49	0.173165655689593	0.192	0.156	0.174	0.025455844122716
32	0.268	0.307	0.2875	0.027577164466275	0.33		0.33	NA	0.446	0.397	0.4215	0.034648232278141	0.168		0.168	NA
