## Additional/Supplemental data 2 for "Adaptive strategies under prolonged starvation and role of slow growth in bacterial fitness"

days	ZK819#1	ZK819#2	ZK819#3	ZK819#4	ZK819#5	ZK819#6	ZK819#7	ZK819#8	ZK819#9	ZK819#10	ZK819#11	ZK819#12	#2SCV	#8SCV	#10SCV	#12SCV
0	300000	3500000	1000000	2700000	900000	200000	2000000	2000000	800000	300000	500000	3000000
1	6250000000	7210000000	1620000000	6450000000	8140000000	2360000000	2160000000	1840000000	5650000000	4220000000	8000000000	4330000000
2	623000000	183000000	468000000	102000000	253000000	155000000	222000000	230000000	114000000	59500000	478000000	324000000
3	130000000	89500000	146000000	50500000	55000000	40000000	147000000	90000000	87500000	34500000	176000000	100000000
4	411000000	398000000	317000000	279000000	461000000	343000000		213000000	172000000	21500000	398000000	272000000
5	186000000	18500000	159000000	371000000	204000000	193000000	48000000	78500000	13000000	4000000	23000000	160000000
6	7500000	14500000	14000000		31000000	24300000	10300000	1000000	5500000	400000	70500000	12500000
8	49300000	32800000	64400000		32500000	45100000	43400000	61200000		27600000	26500000	33200000
9	30300000	29600000	49200000		51800000	53700000	47800000	68600000	34300000	14700000	27300000	42700000
10	14000000	23000000	21000000		36000000	34500000	29500000	56500000	13500000	24000000	68000000	24500000
11	5100000	12500000	22500000		28500000	10000000	13000000	5000000	4000000	5500000	3500000	6500000
12	6500000	5000000	4500000		7500000	7000000	6500000	4000000	15200000	8000000	7900000	7450000
13	2350000	14900000	13400000		13200000	21100000	18000000	14300000		26100000	11100000	10900000
14	3500000		20500000		18100000	26100000	12800000	19000000	23800000	47200000	15100000	18500000
15		14300000	17200000		15600000	23600000	15100000	16000000	5150000	29600000	12800000	13400000
16		16900000	17300000		15100000	15600000	9700000	13000000	24200000	9450000	13400000	14700000
17	635000	14400000	14300000		11200000	11600000	9250000	16400000	18600000	11500000	9250000	18100000
18	583000	14300000	13200000		11600000	9800000	4850000	16500000	21400000	10300000	5950000	12600000		2950000		200000
19	375000	12500000	10900000		10300000	9900000	3400000	14600000	12200000	6950000	5750000	7350000	100000	150000		150000
20	207000	12900000	10800000		9300000	12700000	2850000	14100000	11600000	7500000	7750000	7500000		350000	4800000
21	180000	6700000	9150000		9600000	10200000	2400000	15400000	10300000	17600000	2800000	5100000	1000000	900000	1300000
22	130000	8500000	7350000		9750000	10800000	3250000	14300000	6600000	16800000	2300000	7150000	800000	1300000	7900000
23	115000	6700000	7700000		5900000	12000000	1900000	10300000	8350000	17100000	2350000	8500000	1000000	1950000	400000	500000
24	346000	4450000	4300000		6800000	13800000	1800000	8900000	8950000	28400000	2500000	8050000	2000000	2500000	1700000
25	509000	6500000	3650000		4800000	15500000	2950000	8250000	9700000	7500000	1850000	7850000	250000	1350000
26	571000	2100000	1650000		3450000	15300000	2750000	6700000	8650000	4150000	2200000	4300000	300000	1150000		200000
27	568000	2450000	1600000		2650000	14700000	4150000	5550000	5200000	2900000	1850000	3600000	100000			100000
28	557000	1900000	1600000		2450000	16200000	5850000	3730000	5370000	3200000	1700000	2850000	350000	200000	1150000	300000
29	557000	1750000	2850000		3400000	13800000	6250000	3300000	3500000	8550000	1550000	3450000	100000	1200000	7500000	400000
30	750000	1200000	4950000		4100000	13500000	5900000	4500000	4950000	7370000	1100000	3600000	500000	1050000	3500000	500000
31	1680000	1400000	4450000		4600000	13300000	4750000	3500000	660000	5900000	1150000	2900000	500000	1050000	2800000	200000
